# Indole-3-glycerolphosphate synthase, a branchpoint for the biosynthesis of tryptophan, indole, and benzoxazinoids in maize

**DOI:** 10.1101/2021.01.04.425338

**Authors:** Annett Richter, Adrian F. Powell, Mahdieh Mirzaei, Lucy J. Wang, Navid Movahed, Julia K. Miller, Miguel A. Piñeros, Georg Jander

## Abstract

The maize (*Zea mays*) genome encodes three indole-3-glycerolphosphate synthase enzymes (IGPS1, 2, and 3) catalyzing the conversion of 1-(2-carboxyphenylamino)-l-deoxyribulose-5-phosphate to indole-3-glycerolphosphate. Three further maize enzymes (BX1, benzoxazinoneless 1; TSA, tryptophan synthase α subunit; and IGL, indole glycerolphosphate lyase) convert indole-3-glycerolphosphate to indole, which is released as a volatile defense signaling compound and also serves as a precursor for the biosynthesis of tryptophan and defense-related benzoxazinoids. Phylogenetic analyses showed that IGPS2 is similar to enzymes found in both monocots and dicots, whereas maize IGPS1 and IGPS3 are in monocot-specific clades. Fusions of yellow fluorescent protein (YFP) with maize IGPS enzymes and indole-3-glycerolphosphate lyases were all localized in chloroplasts. In bimolecular fluorescence complementation assays, IGPS1 interacted strongly with BX1 and IGL, IGPS2 interacted primarily with TSA, and IGPS3 interacted equally with all three indole-3-glycerolphosphate lyases. Whereas *IGPS1* and *IGPS3* expression was induced by insect feeding, *IGPS2* expression was not. Transposon insertions in *IGPS1* and *IGPS3* reduced the abundance of both benzoxazinoids and free indole. *Spodoptera exigua* (beet armyworm) larvae show improved growth on *igps1* mutant maize plants. Together, these results suggest that IGPS1 and IGPS3 function mainly in the biosynthesis of defensive metabolites, whereas IGPS2 may be involved in the biosynthesis of tryptophan. This metabolic channeling is similar, though less exclusive than that proposed for the three maize indole-3-glycerolphosphate lyases.
