## Supplemental Table S1 for "Indole-3-glycerolphosphate synthase, a branchpoint for the biosynthesis of tryptophan, indole, and benzoxazinoids in maize"

### Sheet: Sheet1
Table S1. Primers used in this work
experiment	gene	primer name	primer sequence
qRT-PCR	GRMZM2G169516	AR38_IGPS2_qrtF	GCTTCTGGAAGGTGAACGAG
		AR39_IGPS2_qrtR	TCCTGCTTGATGAGGGATTC
	GRMZM2G145870	AR40_IGPS3_qrtF	GCTCGAGAAACATGGGGATA
		AR41_IGPS3_qrtR	GCCAAATAACCCAACAATGG
	GRMZM2G106950	AR33_IGPS1_qrtF	ATGACAGCTCTCGTCGAGGT
		AR34_IGPS1_qrtR	TCGCTCACAACCTGTATTCG
	APT1	HG19	GAACCCATGGCAGAAGACAT
		HG20	CCTAGCAGAAACCCAGCAAC
pDONR	GRMZM2G106950	LW_1_F	GGGG ACA AGT TTG TAC AAA AAA GCA GGC TAAaTGGAGTCGTCCATGTCC
gateway cloning		LW_2_stop_R	GGG GAC CAC TTT GTA CAA GAA AGC TGG GTT tTAAGGTAACAGCTCCTT
		LW_2_wo_stop_R	GGG GAC CAC TTT GTA CAA GAA AGC TGG GTTaGGTAACAGCTCCTTCCC
	GRMZM2G145870	LW_3_F	GGGG ACA AGT TTG TAC AAA AAA GCA GGC TAAaTGGAGTCTCTCCTCGCC
		LW_4_stop_R	GGG GAC CAC TTT GTA CAA GAA AGC TGG GTTtCAGTGCAGCAGTTCTTT
		LW_4_wo_stop_R	GGG GAC CAC TTT GTA CAA GAA AGC TGG GTTgTGCAGCAGTTCTTTGCC
	GRMZM2G169516	AR70_F	GGGG ACA AGT TTG TAC AAA AAA GCA GGC TAAaTGGAAGCACTAGCCATTG
		LW_6_stop_R	GGG GAC CAC TTT GTA CAA GAA AGC TGG GTTcTAGGTAGCACCAGCATG
		LW_6_wo_stop_R	GGG GAC CAC TTT GTA CAA GAA AGC TGG GTTgGTAGCACCAGCATGCGA
	Bx1	AR68_Bx1_F	GGGG ACA AGT TTG TAC AAA AAA GCA GGC TAAaTGGCTTTCGCGCCCAAAAC
		AR69_Bx1_R	GGG GAC CAC TTT GTA CAA GAA AGC TGG GTT cTCATGGCAGCGCGTTCTTC
	IGL	AR71_IGL_F	GGGG ACA AGT TTG TAC AAA AAA GCA GGC TAAaTGGCCTCCGCGATCAAGGCTGCATC
		AR72_IGL_R	GGG GAC CAC TTT GTA CAA GAA AGC TGG GTT tCACTGGCATGGTAGCGC
		AR77_IGL_wo_stop_R	GGG GAC CAC TTT GTA CAA GAA AGC TGG GTT CTGGCATGGTAGCGCggt
	TSA	AR73-TSA-F	GGGG ACA AGT TTG TAC AAA AAA GCA GGC TAAaTGGCCTTCGCGCTCAAG
		AR75-TSA-Rstop	GGG GAC CAC TTT GTA CAA GAA AGC TGG GTT tCACGGCAATGCGGCCTTc
		AR76_TSA_wo_stop_R	GGG GAC CAC TTT GTA CAA GAA AGC TGG GTTCGGCAATGCGGCCTTcagg
	bx2	AR170_bx2_F	GGGG ACA AGT TTG TAC AAA AAA GCA GGC TAAaTGGCTGCTCAACTGCATC
		AR171_bx2_R	GGG GAC CAC TTT GTA CAA GAA AGC TGG GTTtCACGCAGCCTGTGGGAC
pASK-IBA-37+	GRMZM2G106950	AR25_IGPS1_ibaF	ATGGTAGGTCTCAGCGCATGACAGCTCCGTCCACGGCG
		AR26_IGPS1_ibaR	ATGGTAGGTCTCATATCAGCTGGcGAGCTGGAAACCACG
	GRMZM2G145870	AR25_IGPS3_ibaF	ATGGTAGGTCTCAGCGCGAGTCTCTCCTCGCCTCGCG
		AR26_IGPS3_ibaR	ATGGTAGGTCTCATATCAGTGCAGCAGTTCTTTGCCAAATAA
	GRMZM2G169516	AR29_IGPS2_F	ATGGTAGGTCTCAGCGCgAAGCACTAGCCATTGGATCCG
		AR30_IGPS2_R	ATGGTAGGTCTCATATCAGGTAGCACCAGCATGCGAGATA
BIFC	bx2 cloning into p2YN/p2YC	AR230_bx2_F	ccattaattaaaATGGCTGCTCAACTGCATC
		AR231_bx2_R	gccactagtCGCAGCCTGTGGGACTAG
	bx1 cloning into p2YN/p2YC	AR232_bx1_F	ccattaattaaaATGGCTTTCGCGCCCAAAAC
		AR233_bx1_R	gccactagtTGGCAGCGCGTTCTTCATG
	IGL cloning into p2YN/p2YC	AR234_IGL_F	ccattaattaaaATGGCCTCCGCGATCAAG
		AR235_IGL_R	gccactagtCTGGCATGGTAGCGCGTTC
	TSA cloning into p2YN/p2YC	AR236_TSA_F	ccattaattaaaATGGCCTTCGCGCTCAAG
		AR237_TSA_R	gccactagtCGGCAATGCGGCCTTCAG
	IGPS1 cloning into p2YN/p2YC	AR238_IGPS1_F	ccattaattaaaATGGAGTCGTCCATGTCC
		AR239_IGPS1_R	gccactagtAGGTAACAGCTCCTTCCC
	IGPS2 cloning into p2YN/p2YC	AR240_IGPS2_F	ccattaattaaaATGGAGTCTCTCCTCGCC
		AR241_IGPS2_R	gccactagtGTGCAGCAGTTCTTTGCC
	IGPS3 cloning into p2YN/p2YC	AR242_IGPS3_F	ccattaattaaaATGGAAGCACTAGCCATTG
		AR243_IGPS3_R	gccactagtGGTAGCACCAGCATGCGAG
mu_insertion	genotyping mutant for	AR64_F	CGAATATGCAGGAACGGC
	GRMZM2G169516	AR65_R	GACCGTCTCCGCGCTGGTGC
mu_ilumina	EOmu1	EOmu1	GCC TCC ATT TCG TCG AAT CCC
	EOmu2	EOmu2	GCC TCT ATT TCG TCG AAT CCG
	genotyping for GRMZM2G169516	AR413_IGPS3_F	CATCCAGAACACTGGTAG
	genotyping mutant for GRMZM2G145870	AR62_F	GCGACGTTTGATGGAGTCTC
	GRMZM2G145870	AR63_R	ACAAGCCATTCTCCCATTGG
