## Supplemental Table S2 for "Indole-3-glycerolphosphate synthase, a branchpoint for the biosynthesis of tryptophan, indole, and benzoxazinoids in maize"

### Sheet: Sheet1
Table S2. Protein sequence identity of IGPS1, IGPS2 and IGPS3 (relative to B73 alleles) in the parental lines of the maize nested association mapping (NAM) population
NAM inbred lines	IGPS1	IGPS2	IGPS3
B73	100	100	100
B97	98.45	98.57	99.2
CML103	99.23	98.81	100
CML228	98.45	99.76	100
CML247	98.45	98.81	100
CML277	98.45	98.57	99.47
CML322	98.45	98.81	100
CML333	98.71	98.81	100
CML52	98.45	100	100
CML69	98.71	97.47	100
Hp301	98.71	99.05	99.21
IL14H	98.2	98.57	100
Ki11	98.45	97.14	100
Ki3	99.48	98.81	99.73
Ky21	98.72	98.81	100
M162W	98.97	*	100
M37W	98.71	99.76	100
Mo18W	100	96.9	99.21
MS71	98.71	96.9	99.21
NC350	99.74	96.9	99.47
NC358	98.71	96.9	99.47
Oh43	98.45	99.76	99.47
Oh7B	98.45	98.81	99.47
P39	98.71	96.9	100
Tx303	98.97	96.9	100
Tzi8	98.7, 98.5 **	98.81	100
* annotation seems incorrect, with two adjacent annotated genes (Zm00033a062234 and Zm00033a062235) aligning to the B73 reference
** BLAST search identified two almost identical genes, with the second being an assembled annoteted gene on a scaffold that is not associated with a chromosome.
